# Functional stress responses in Glaucophyta: evidence of ethylene and abscisic acid functions in *Cyanophora paradoxa*

**DOI:** 10.1101/2023.06.22.546102

**Authors:** Baptiste Genot, Margaret Grogan, Matthew Yost, Gabriella Iacono, Stephen D. Archer, John A. Burns

## Abstract

Glaucophytes, an enigmatic group of freshwater algae, occupy a pivotal position within the Archaeplastida, providing insights into the early evolutionary history of plastids and their host cells. These algae possess unique plastids, known as cyanelles, that retain certain ancestral features, enabling a better understanding of the plastid transition from cyanobacteria. In this study, we investigated the role of ethylene, a potent hormone used by land plants to coordinate stress responses, in the glaucophyte alga *Cyanophora paradoxa.* We demonstrate that *C. paradoxa* produces gaseous ethylene when supplied with exogenous 1-aminocyclopropane-1-carboxylic acid (ACC), the ethylene precursor in land plants. In addition, we show that cells produce ethylene natively in response to abiotic stress, and that another plant hormone, abscisic acid (ABA), interferes with ethylene synthesis from exogenously supplied ACC, while positively regulating reactive oxygen species (ROS) accumulation. ROS synthesis also occurred following abiotic stress and ACC treatment, possibly acting as a second-messenger in stress responses. A physiological response of *C. paradoxa* to ACC treatment is growth inhibition. Using transcriptomics, we reveal that ACC treatment induces the upregulation of senescence-associated proteases, consistent with the observation of growth inhibition. This is the first report of hormone usage in a glaucophyte alga, extending our understanding of hormone-mediated stress response coordination into the Glaucophyta, with implications for the evolution of signaling modalities across Archaeplastida.
