## Supplemental File 2 for "Functional stress responses in Glaucophyta: evidence of ethylene and abscisic acid functions in *Cyanophora paradoxa*"

### Sheet: GO
ACC	category	ID	term	count	genes	logFC	adj_pval	zscore
	BP	GO:0046785	microtubule polymerization	1	JGI|CYAPAR1|3718|G3614.T1	3.8075	0.01937	1
	BP	GO:0006508	proteolysis	5	JGI|CYAPAR1|25435|G24846.T1	2.81816	0.00013	1.34164
	BP	GO:0006508	proteolysis	5	JGI|CYAPAR1|25451|G24861.T1	2.25448	0.00013	1.34164
	BP	GO:0006388	tRNA splicing, via endonucleolytic cleavage and ligation	1	JGI|CYAPAR1|1654|G1605.T1	1.52798	0.00649	1
	BP	GO:0006508	proteolysis	5	JGI|CYAPAR1|15829|G15286.T1	1.14801	0.00013	1.34164
	BP	GO:0006508	proteolysis	5	JGI|CYAPAR1|15822|G15279.T1	1.05678	0.00013	1.34164
	BP	GO:0006508	proteolysis	5	JGI|CYAPAR1|12698|G12272.T1	-2.14534	0.00013	1.34164
Oxidative	category	ID	term	count	genes	logFC	adj_pval	zscore
	BP	GO:0046785	microtubule polymerization	1	JGI|CYAPAR1|3718|G3614.T1	3.05353	0.01215	1
	BP	GO:0006508	proteolysis	4	JGI|CYAPAR1|25435|G24846.T1	2.19333	0.00017	1
	BP	GO:0006508	proteolysis	4	JGI|CYAPAR1|25451|G24861.T1	1.67067	0.00017	1
	BP	GO:0006508	proteolysis	4	JGI|CYAPAR1|11840|G11447.T1	1.44211	0.00017	1
	BP	GO:0006508	proteolysis	4	JGI|CYAPAR1|12698|G12272.T1	-1.61424	0.00017	1
UV	category	ID	term	count	genes	logFC	adj_pval	zscore
	BP	GO:0016540	protein autoprocessing	2	JGI|CYAPAR1|23059|G22577.T1	4.71064	0.03493	0
	BP	GO:0016579	protein deubiquitination	8	JGI|CYAPAR1|23200|G22714.T1	2.53613	0.01819	2.82843
	BP	GO:0007062	sister chromatid cohesion	4	JGI|CYAPAR1|2874|G2790.T1	1.97781	0.01247	1
	BP	GO:0046785	microtubule polymerization	4	JGI|CYAPAR1|3718|G3614.T1	1.89072	0.03728	-1
	BP	GO:0016579	protein deubiquitination	8	JGI|CYAPAR1|21736|G21284.T1	1.79138	0.01819	2.82843
	BP	GO:0006006	glucose metabolic process	5	JGI|CYAPAR1|2242|G2174.T1	1.40771	0.00707	0.447214
	BP	GO:0006360	transcription by RNA polymerase I	3	JGI|CYAPAR1|7759|G7511.T1	1.29679	0.00516	1.73205
	BP	GO:0006360	transcription by RNA polymerase I	3	JGI|CYAPAR1|7760|G7512.T1	1.27325	0.00516	1.73205
	BP	GO:0046148	pigment biosynthetic process	5	JGI|CYAPAR1|14607|G14091.T1	1.17373	0.03442	0.447214
	BP	GO:0006006	glucose metabolic process	5	JGI|CYAPAR1|413|G404.T1	1.14982	0.00707	0.447214
	BP	GO:0016579	protein deubiquitination	8	JGI|CYAPAR1|23429|G22932.T1	1.09157	0.01819	2.82843
	BP	GO:0007062	sister chromatid cohesion	4	JGI|CYAPAR1|2470|G2394.T1	1.09146	0.01247	1
	BP	GO:0016579	protein deubiquitination	8	JGI|CYAPAR1|11317|G10934.T2	1.06655	0.01819	2.82843
	BP	GO:0000462	maturation of SSU-rRNA from tricistronic rRNA transcript (SSU-rRNA, 5.8S rRNA, LSU-rRNA)	2	JGI|CYAPAR1|2251|G2183.T1	1.05242	0.03493	1.41421
	BP	GO:0016116	carotenoid metabolic process	3	JGI|CYAPAR1|5321|G5162.T1	1.03045	0.02169	1.73205
	BP	GO:0046148	pigment biosynthetic process	5	JGI|CYAPAR1|5321|G5162.T1	1.03045	0.03442	0.447214
	BP	GO:0016579	protein deubiquitination	8	JGI|CYAPAR1|11316|G10934.T1	1.02933	0.01819	2.82843
	BP	GO:0006303	double-strand break repair via nonhomologous end joining	2	JGI|CYAPAR1|203|G197.T1	1.0254	0.01258	1.41421
	BP	GO:0042176	regulation of protein catabolic process	2	JGI|CYAPAR1|12536|G12118.T1	1.02502	0.03493	1.41421
	BP	GO:0006360	transcription by RNA polymerase I	3	JGI|CYAPAR1|7487|G7246.T1	1.02409	0.00516	1.73205
	BP	GO:0016579	protein deubiquitination	8	JGI|CYAPAR1|1938|G1877.T1	1.01732	0.01819	2.82843
	BP	GO:0016116	carotenoid metabolic process	3	JGI|CYAPAR1|13905|G13427.T1	1.00277	0.02169	1.73205
	BP	GO:0042176	regulation of protein catabolic process	2	JGI|CYAPAR1|5707|G5533.T1	0.98295	0.03493	1.41421
	BP	GO:0006303	double-strand break repair via nonhomologous end joining	2	JGI|CYAPAR1|18771|G18425.T1	0.966525	0.01258	1.41421
	BP	GO:0035999	tetrahydrofolate interconversion	2	JGI|CYAPAR1|15631|G15092.T1	0.952077	0.03493	0
	BP	GO:0019264	glycine biosynthetic process from serine	2	JGI|CYAPAR1|15631|G15092.T1	0.952077	0.03493	0
	BP	GO:0000462	maturation of SSU-rRNA from tricistronic rRNA transcript (SSU-rRNA, 5.8S rRNA, LSU-rRNA)	2	JGI|CYAPAR1|5208|G5050.T1	0.905744	0.03493	1.41421
	BP	GO:0016579	protein deubiquitination	8	JGI|CYAPAR1|7185|G6956.T1	0.826639	0.01819	2.82843
	BP	GO:0016116	carotenoid metabolic process	3	JGI|CYAPAR1|7258|G7025.T1	0.816026	0.02169	1.73205
	BP	GO:0046148	pigment biosynthetic process	5	JGI|CYAPAR1|7258|G7025.T1	0.816026	0.03442	0.447214
	BP	GO:0006006	glucose metabolic process	5	JGI|CYAPAR1|12419|G12002.T1	0.814328	0.00707	0.447214
	BP	GO:0016579	protein deubiquitination	8	JGI|CYAPAR1|21075|G20646.T1	0.813688	0.01819	2.82843
	BP	GO:0007062	sister chromatid cohesion	4	JGI|CYAPAR1|11000|G10636.T1	0.810677	0.01247	1
	BP	GO:0034599	cellular response to oxidative stress	3	JGI|CYAPAR1|5494|G5328.T1	-0.903649	0.00516	-1.73205
	BP	GO:0006729	tetrahydrobiopterin biosynthetic process	3	JGI|CYAPAR1|5494|G5328.T1	-0.903649	0.02169	-1.73205
	BP	GO:0006006	glucose metabolic process	5	JGI|CYAPAR1|11290|G10909.T1	-0.922938	0.00707	0.447214
	BP	GO:0034599	cellular response to oxidative stress	3	JGI|CYAPAR1|16373|G16114.T1	-0.939475	0.00516	-1.73205
	BP	GO:0034599	cellular response to oxidative stress	3	JGI|CYAPAR1|13386|G12929.T1	-0.954216	0.00516	-1.73205
	BP	GO:0046785	microtubule polymerization	4	JGI|CYAPAR1|19247|G18881.T1	-1.0607	0.03728	-1
	BP	GO:0016540	protein autoprocessing	2	JGI|CYAPAR1|966|G934.T1	-1.16559	0.03493	0
	BP	GO:0015979	photosynthesis	12	JGI|CYAPAR1|24995|G24427.T1	-1.17195	0.00013	-3.4641
	BP	GO:0046785	microtubule polymerization	4	JGI|CYAPAR1|13876|G13398.T1	-1.21108	0.03728	-1
	BP	GO:0015979	photosynthesis	12	JGI|CYAPAR1|5071|G4915.T1	-1.24986	0.00013	-3.4641
	BP	GO:0042549	photosystem II stabilization	2	JGI|CYAPAR1|5071|G4915.T1	-1.24986	0.03493	-1.41421
	BP	GO:0007062	sister chromatid cohesion	4	JGI|CYAPAR1|12829|G12392.T1	-1.26776	0.01247	1
	BP	GO:0110102	ribulose bisphosphate carboxylase complex assembly	3	JGI|CYAPAR1|16897|G16621.T1	-1.34078	0.00516	-1.73205
	BP	GO:0015979	photosynthesis	12	JGI|CYAPAR1|9565|G9268.T1	-1.36124	0.00013	-3.4641
	BP	GO:0072488	ammonium transmembrane transport	3	JGI|CYAPAR1|9500|G9204.T1	-1.40768	0.01183	-1.73205
	BP	GO:0015979	photosynthesis	12	JGI|CYAPAR1|11138|G10763.T1	-1.41691	0.00013	-3.4641
	BP	GO:0046148	pigment biosynthetic process	5	JGI|CYAPAR1|9600|G9302.T1	-1.45002	0.03442	0.447214
	BP	GO:0034755	iron ion transmembrane transport	5	JGI|CYAPAR1|15002|G14479.T2	-1.48936	1.8e-05	-2.23607
	BP	GO:0015979	photosynthesis	12	JGI|CYAPAR1|15994|G15745.T1	-1.53928	0.00013	-3.4641
	BP	GO:0042549	photosystem II stabilization	2	JGI|CYAPAR1|15994|G15745.T1	-1.53928	0.03493	-1.41421
	BP	GO:0015979	photosynthesis	12	JGI|CYAPAR1|1840|G1783.T1	-1.57849	0.00013	-3.4641
	BP	GO:0035999	tetrahydrofolate interconversion	2	JGI|CYAPAR1|7504|G7262.T1	-1.61438	0.03493	0
	BP	GO:0019264	glycine biosynthetic process from serine	2	JGI|CYAPAR1|7504|G7262.T1	-1.61438	0.03493	0
	BP	GO:0006006	glucose metabolic process	5	JGI|CYAPAR1|9933|G9626.T1	-1.64294	0.00707	0.447214
	BP	GO:0015979	photosynthesis	12	JGI|CYAPAR1|3684|G3581.T1	-1.67942	0.00013	-3.4641
	BP	GO:0046148	pigment biosynthetic process	5	JGI|CYAPAR1|3684|G3581.T1	-1.67942	0.03442	0.447214
	BP	GO:0015979	photosynthesis	12	JGI|CYAPAR1|7986|G7729.T1	-1.70991	0.00013	-3.4641
	BP	GO:0015979	photosynthesis	12	JGI|CYAPAR1|4972|G4822.T1	-2.01609	0.00013	-3.4641
	BP	GO:0034755	iron ion transmembrane transport	5	JGI|CYAPAR1|15007|G14482.T2	-2.05226	1.8e-05	-2.23607
	BP	GO:0015979	photosynthesis	12	JGI|CYAPAR1|19163|G18800.T1	-2.13878	0.00013	-3.4641
	BP	GO:0034755	iron ion transmembrane transport	5	JGI|CYAPAR1|15003|G14479.T1	-2.15602	1.8e-05	-2.23607
	BP	GO:0110102	ribulose bisphosphate carboxylase complex assembly	3	JGI|CYAPAR1|8473|G8202.T1	-2.28696	0.00516	-1.73205
	BP	GO:0034755	iron ion transmembrane transport	5	JGI|CYAPAR1|15011|G14486.T1	-2.29173	1.8e-05	-2.23607
	BP	GO:0110102	ribulose bisphosphate carboxylase complex assembly	3	JGI|CYAPAR1|11021|G10657.T1	-2.3577	0.00516	-1.73205
	BP	GO:0006729	tetrahydrobiopterin biosynthetic process	3	JGI|CYAPAR1|11693|G11301.T1	-2.47922	0.02169	-1.73205
	BP	GO:0034755	iron ion transmembrane transport	5	JGI|CYAPAR1|15006|G14482.T1	-2.58936	1.8e-05	-2.23607
	BP	GO:0072488	ammonium transmembrane transport	3	JGI|CYAPAR1|12178|G11770.T1	-2.63363	0.01183	-1.73205
	BP	GO:0015979	photosynthesis	12	JGI|CYAPAR1|19558|G19178.T1	-2.70251	0.00013	-3.4641
	BP	GO:0006729	tetrahydrobiopterin biosynthetic process	3	JGI|CYAPAR1|25153|G24584.T1	-3.01206	0.02169	-1.73205
	BP	GO:0072488	ammonium transmembrane transport	3	JGI|CYAPAR1|11260|G10882.T1	-3.03249	0.01183	-1.73205
	BP	GO:0015979	photosynthesis	12	JGI|CYAPAR1|13630|G13163.T1	-4.74951	0.00013	-3.4641
	BP	GO:0046785	microtubule polymerization	4	JGI|CYAPAR1|5769|G5593.T1	-4.78935	0.03728	-1
Osmotic	category	ID	term	count	genes	logFC	adj_pval	zscore
	BP	GO:0046785	microtubule polymerization	4	JGI|CYAPAR1|3718|G3614.T1	4.96794	0.00084	1
	BP	GO:0006508	proteolysis	23	JGI|CYAPAR1|17818|G17504.T1	4.11263	0.00519	1.87663
	BP	GO:0034755	iron ion transmembrane transport	5	JGI|CYAPAR1|15003|G14479.T1	3.81801	8.2e-08	2.23607
	BP	GO:0055085	transmembrane transport	28	JGI|CYAPAR1|15003|G14479.T1	3.81801	0.01825	3.40168
	BP	GO:0006508	proteolysis	23	JGI|CYAPAR1|25451|G24861.T1	3.81347	0.00519	1.87663
	BP	GO:0034755	iron ion transmembrane transport	5	JGI|CYAPAR1|15006|G14482.T1	3.62062	8.2e-08	2.23607
	BP	GO:0055085	transmembrane transport	28	JGI|CYAPAR1|15006|G14482.T1	3.62062	0.01825	3.40168
	BP	GO:0006508	proteolysis	23	JGI|CYAPAR1|15829|G15286.T1	3.31814	0.00519	1.87663
	BP	GO:0006508	proteolysis	23	JGI|CYAPAR1|25435|G24846.T1	3.03713	0.00519	1.87663
	BP	GO:0034755	iron ion transmembrane transport	5	JGI|CYAPAR1|15011|G14486.T1	3.02976	8.2e-08	2.23607
	BP	GO:0055085	transmembrane transport	28	JGI|CYAPAR1|15011|G14486.T1	3.02976	0.01825	3.40168
	BP	GO:0046785	microtubule polymerization	4	JGI|CYAPAR1|8883|G8603.T1	2.92714	0.00084	1
	BP	GO:0006508	proteolysis	23	JGI|CYAPAR1|16710|G16441.T1	2.8707	0.00519	1.87663
	BP	GO:0006508	proteolysis	23	JGI|CYAPAR1|16709|G16440.T1	2.83636	0.00519	1.87663
	BP	GO:0006508	proteolysis	23	JGI|CYAPAR1|15494|G14961.T1	2.79871	0.00519	1.87663
	BP	GO:0055085	transmembrane transport	28	JGI|CYAPAR1|957|G925.T1	2.54017	0.01825	3.40168
	BP	GO:0006508	proteolysis	23	JGI|CYAPAR1|25340|G24757.T1	2.34785	0.00519	1.87663
	BP	GO:0055085	transmembrane transport	28	JGI|CYAPAR1|16532|G16268.T1	2.31663	0.01825	3.40168
	BP	GO:0034755	iron ion transmembrane transport	5	JGI|CYAPAR1|15007|G14482.T2	2.15498	8.2e-08	2.23607
	BP	GO:0055085	transmembrane transport	28	JGI|CYAPAR1|15007|G14482.T2	2.15498	0.01825	3.40168
	BP	GO:0006508	proteolysis	23	JGI|CYAPAR1|4761|G4621.T1	2.13436	0.00519	1.87663
	BP	GO:0034755	iron ion transmembrane transport	5	JGI|CYAPAR1|15002|G14479.T2	2.02199	8.2e-08	2.23607
	BP	GO:0055085	transmembrane transport	28	JGI|CYAPAR1|15002|G14479.T2	2.02199	0.01825	3.40168
	BP	GO:0006508	proteolysis	23	JGI|CYAPAR1|15822|G15279.T1	1.8862	0.00519	1.87663
	BP	GO:0017013	protein flavinylation	2	JGI|CYAPAR1|11646|G11256.T1	1.81364	0.00434	1.41421
	BP	GO:0055085	transmembrane transport	28	JGI|CYAPAR1|21957|G21499.T1	1.67158	0.01825	3.40168
	BP	GO:0017013	protein flavinylation	2	JGI|CYAPAR1|8897|G8617.T1	1.4638	0.00434	1.41421
	BP	GO:0006260	DNA replication	8	JGI|CYAPAR1|17513|G17215.T1	1.43753	0.0192	-2.12132
	BP	GO:0006508	proteolysis	23	JGI|CYAPAR1|10088|G9770.T1	1.43208	0.00519	1.87663
	BP	GO:0055085	transmembrane transport	28	JGI|CYAPAR1|11389|G11004.T1	1.38292	0.01825	3.40168
	BP	GO:0055085	transmembrane transport	28	JGI|CYAPAR1|11260|G10882.T1	1.34161	0.01825	3.40168
	BP	GO:0006508	proteolysis	23	JGI|CYAPAR1|6307|G6116.T1	1.28857	0.00519	1.87663
	BP	GO:0007034	vacuolar transport	4	JGI|CYAPAR1|10144|G9823.T1	1.25255	0.00084	2
	BP	GO:0030259	lipid glycosylation	3	JGI|CYAPAR1|9859|G9554.T1	1.2175	5.7e-05	0.57735
	BP	GO:0006817	phosphate ion transport	2	JGI|CYAPAR1|382|G373.T1	1.21447	0.02744	0
	BP	GO:0034427	nuclear-transcribed mRNA catabolic process, exonucleolytic, 3'-5'	1	JGI|CYAPAR1|7008|G6784.T1	1.20438	0.03864	1
	BP	GO:0006508	proteolysis	23	JGI|CYAPAR1|5381|G5221.T1	1.16272	0.00519	1.87663
	BP	GO:0055085	transmembrane transport	28	JGI|CYAPAR1|3698|G3594.T1	1.15937	0.01825	3.40168
	BP	GO:0071526	semaphorin-plexin signaling pathway	2	JGI|CYAPAR1|15133|G14608.T1	1.14231	0.00434	1.41421
	BP	GO:0055085	transmembrane transport	28	JGI|CYAPAR1|21527|G21081.T1	1.13556	0.01825	3.40168
	BP	GO:0055085	transmembrane transport	28	JGI|CYAPAR1|3510|G3408.T1	1.11728	0.01825	3.40168
	BP	GO:0055085	transmembrane transport	28	JGI|CYAPAR1|19069|G18709.T1	1.11679	0.01825	3.40168
	BP	GO:0006508	proteolysis	23	JGI|CYAPAR1|24513|G23968.T1	1.11073	0.00519	1.87663
	BP	GO:0007034	vacuolar transport	4	JGI|CYAPAR1|21650|G21199.T1	1.10915	0.00084	2
	BP	GO:0055085	transmembrane transport	28	JGI|CYAPAR1|24421|G23878.T1	1.10483	0.01825	3.40168
	BP	GO:0055085	transmembrane transport	28	JGI|CYAPAR1|25031|G24463.T1	1.09603	0.01825	3.40168
	BP	GO:0055085	transmembrane transport	28	JGI|CYAPAR1|17541|G17242.T1	1.09436	0.01825	3.40168
	BP	GO:0007034	vacuolar transport	4	JGI|CYAPAR1|11229|G10852.T1	1.08591	0.00084	2
	BP	GO:0055085	transmembrane transport	28	JGI|CYAPAR1|16869|G16593.T1	1.0859	0.01825	3.40168
	BP	GO:0055085	transmembrane transport	28	JGI|CYAPAR1|23607|G23101.T1	1.06081	0.01825	3.40168
	BP	GO:0018339	peptidyl-L-beta-methylthioaspartic acid biosynthetic process from peptidyl-aspartic acid	1	JGI|CYAPAR1|5211|G5053.T1	1.05704	0.03864	1
	BP	GO:0055085	transmembrane transport	28	JGI|CYAPAR1|8822|G8543.T1	1.01739	0.01825	3.40168
	BP	GO:0009235	cobalamin metabolic process	1	JGI|CYAPAR1|14660|G14142.T1	0.999529	0.03864	1
	BP	GO:0019318	hexose metabolic process	4	JGI|CYAPAR1|15987|G15738.T1	0.978002	0.00954	-1
	BP	GO:0007034	vacuolar transport	4	JGI|CYAPAR1|14909|G14387.T1	0.930867	0.00084	2
	BP	GO:0055085	transmembrane transport	28	JGI|CYAPAR1|9711|G9412.T1	0.925111	0.01825	3.40168
	BP	GO:0055085	transmembrane transport	28	JGI|CYAPAR1|9622|G9324.T1	0.924987	0.01825	3.40168
	BP	GO:0046785	microtubule polymerization	4	JGI|CYAPAR1|19247|G18881.T1	0.924986	0.00084	1
	BP	GO:0071526	semaphorin-plexin signaling pathway	2	JGI|CYAPAR1|15134|G14609.T1	0.894992	0.00434	1.41421
	BP	GO:0055085	transmembrane transport	28	JGI|CYAPAR1|22379|G21913.T1	0.889794	0.01825	3.40168
	BP	GO:0030259	lipid glycosylation	3	JGI|CYAPAR1|5399|G5237.T1	0.873666	5.7e-05	0.57735
	BP	GO:0006508	proteolysis	23	JGI|CYAPAR1|8613|G8341.T1	0.850594	0.00519	1.87663
	BP	GO:0006508	proteolysis	23	JGI|CYAPAR1|2153|G2088.T1	0.844322	0.00519	1.87663
	BP	GO:0019318	hexose metabolic process	4	JGI|CYAPAR1|12260|G11851.T1	-0.834145	0.00954	-1
	BP	GO:0006260	DNA replication	8	JGI|CYAPAR1|4682|G4546.T1	-0.842475	0.0192	-2.12132
	BP	GO:0006508	proteolysis	23	JGI|CYAPAR1|17928|G17613.T1	-0.87191	0.00519	1.87663
	BP	GO:0046081	dUTP catabolic process	1	JGI|CYAPAR1|5915|G5735.T1	-0.935405	0.03864	-1
	BP	GO:0006226	dUMP biosynthetic process	1	JGI|CYAPAR1|5915|G5735.T1	-0.935405	0.03864	-1
	BP	GO:0006260	DNA replication	8	JGI|CYAPAR1|8359|G8090.T1	-0.964852	0.0192	-2.12132
	BP	GO:0030259	lipid glycosylation	3	JGI|CYAPAR1|24056|G23530.T1	-1.04309	5.7e-05	0.57735
	BP	GO:0006335	DNA replication-dependent chromatin assembly	1	JGI|CYAPAR1|12763|G12332.T1	-1.07527	0.03864	-1
	BP	GO:0006260	DNA replication	8	JGI|CYAPAR1|11282|G10901.T1	-1.07627	0.0192	-2.12132
	BP	GO:0045005	DNA-templated DNA replication maintenance of fidelity	2	JGI|CYAPAR1|11282|G10901.T1	-1.07627	0.03845	-1.41421
	BP	GO:0000076	DNA replication checkpoint signaling	1	JGI|CYAPAR1|11282|G10901.T1	-1.07627	0.03864	-1
	BP	GO:0015979	photosynthesis	4	JGI|CYAPAR1|4972|G4822.T1	-1.09732	0.02139	-2
	BP	GO:0019318	hexose metabolic process	4	JGI|CYAPAR1|9933|G9626.T1	-1.11004	0.00954	-1
	BP	GO:0007076	mitotic chromosome condensation	2	JGI|CYAPAR1|18269|G17937.T1	-1.1359	0.02744	-1.41421
	BP	GO:0046785	microtubule polymerization	4	JGI|CYAPAR1|5769|G5593.T1	-1.14519	0.00084	1
	BP	GO:0042276	error-prone translesion synthesis	1	JGI|CYAPAR1|20900|G20473.T1	-1.14792	0.03864	-1
	BP	GO:0006260	DNA replication	8	JGI|CYAPAR1|10993|G10631.T1	-1.17081	0.0192	-2.12132
	BP	GO:0055085	transmembrane transport	28	JGI|CYAPAR1|2825|G2742.T1	-1.19821	0.01825	3.40168
	BP	GO:0015979	photosynthesis	4	JGI|CYAPAR1|19163|G18800.T1	-1.23287	0.02139	-2
	BP	GO:0006260	DNA replication	8	JGI|CYAPAR1|5312|G5153.T1	-1.23485	0.0192	-2.12132
	BP	GO:0045005	DNA-templated DNA replication maintenance of fidelity	2	JGI|CYAPAR1|5312|G5153.T1	-1.23485	0.03845	-1.41421
	BP	GO:1990426	mitotic recombination-dependent replication fork processing	1	JGI|CYAPAR1|5312|G5153.T1	-1.23485	0.03864	-1
	BP	GO:0006260	DNA replication	8	JGI|CYAPAR1|6799|G6579.T1	-1.24691	0.0192	-2.12132
	BP	GO:0055085	transmembrane transport	28	JGI|CYAPAR1|17359|G17066.T1	-1.27447	0.01825	3.40168
	BP	GO:0006508	proteolysis	23	JGI|CYAPAR1|19840|G19453.T1	-1.28728	0.00519	1.87663
	BP	GO:0007076	mitotic chromosome condensation	2	JGI|CYAPAR1|24115|G23586.T1	-1.4606	0.02744	-1.41421
	BP	GO:0006260	DNA replication	8	JGI|CYAPAR1|6781|G6562.T1	-1.46794	0.0192	-2.12132
	BP	GO:0032147	activation of protein kinase activity	1	JGI|CYAPAR1|6411|G6215.T1	-1.51696	0.03864	-1
	BP	GO:0015979	photosynthesis	4	JGI|CYAPAR1|19558|G19178.T1	-1.53211	0.02139	-2
	BP	GO:0055085	transmembrane transport	28	JGI|CYAPAR1|10534|G10189.T1	-1.60259	0.01825	3.40168
	BP	GO:0006508	proteolysis	23	JGI|CYAPAR1|11839|G11446.T1	-1.70151	0.00519	1.87663
	BP	GO:0015979	photosynthesis	4	JGI|CYAPAR1|13630|G13163.T1	-1.70713	0.02139	-2
	BP	GO:0055085	transmembrane transport	28	JGI|CYAPAR1|24024|G23500.T1	-1.74311	0.01825	3.40168
	BP	GO:0006508	proteolysis	23	JGI|CYAPAR1|12698|G12272.T1	-1.88747	0.00519	1.87663
	BP	GO:0060147	regulation of post-transcriptional gene silencing	1	JGI|CYAPAR1|7364|G7127.T1	-1.89001	0.03864	-1
	BP	GO:0006508	proteolysis	23	JGI|CYAPAR1|25509|G24913.T1	-2.08276	0.00519	1.87663
	BP	GO:0019318	hexose metabolic process	4	JGI|CYAPAR1|2643|G2564.T1	-2.10626	0.00954	-1
	BP	GO:0006508	proteolysis	23	JGI|CYAPAR1|13064|G12621.T1	-2.46727	0.00519	1.87663
	BP	GO:0006817	phosphate ion transport	2	JGI|CYAPAR1|380|G371.T1	-2.47783	0.02744	0
	BP	GO:0055085	transmembrane transport	28	JGI|CYAPAR1|19308|G18939.T1	-2.48959	0.01825	3.40168
	BP	GO:0006508	proteolysis	23	JGI|CYAPAR1|11840|G11447.T1	-2.85417	0.00519	1.87663
